# Remodeling of human colon plasma cell repertoire in ulcerative colitis

**DOI:** 10.1101/2022.02.14.480403

**Authors:** Johannes F. Scheid, Basak Eraslan, Andrew Hudak, Eric Brown, Dallis Sergio, Toni Delorey, Devan Phillips, Ariel Lefkovith, Alison T. Jess, Lennard W. Duck, Charles O. Elson, Hera Vlamakis, Jacques Deguine, Ashwin Ananthakrishnan, Daniel B. Graham, Aviv Regev, Ramnik J. Xavier

**Author notes:** These authors contributed equally (Johannes F. Scheid, Basak Eraslan).

## Abstract

Plasma cells (PCs) constitute a significant fraction of cells in colonic mucosa and contribute to inflammatory lymphocytic infiltrates in ulcerative colitis (UC). While gut PCs secrete 3-5 g of immunoglobulins daily, including IgA antibodies that target colitogenic bacteria, their role in UC is not known. Here, we combined B cell sorting with single-cell VDJ- and RNA-seq and monoclonal antibody (mAb) testing to characterize the colonic PC repertoire in healthy individuals and patients with UC. We show that a large fraction of B cell clones is shared between different colon regions and that inflammation in UC disrupts this landscape, causing clonal expansion and isotype skewing from IgA1 and IgA2 to IgG1. mAbs produced from expanded PC clones show low polyreactivity and autoreactivity and target specific bacterial strains. Expression profiles of individual PCs from inflamed and non-inflamed colon regions indicate that inflammation is associated with up-regulation of the unfolded protein response (UPR) and antigen presentation genes. Together, our results characterize the microbiome-specific PC response in the colon, its disruption in UC and how PCs might contribute to inflammation in UC.
