## Supplementary Table 4 for "Remodeling of human colon plasma cell repertoire in ulcerative colitis"

### Sheet: MAB LIST
Subject	Inflamed/Non Inflamed	Ab Name	VH	JH	CDRH3	Length	k/l	Vk/l	Jk/l	CDRL3	Length	Isotype	# TOTAL	# INFLAMED	# LESS-INFLAMED
UC3	Inflamed	UC3INF1	4-39	4	CVRGAVNW	8	k	3-15	1	CQHYYNWPRAF	11	IgG2	263	263	0	1
UC3	Inflamed	UC3INF2	4-59	4	CARIRMGGIDFDYW	14	l	2-11	2	CSSYGGSDIFAIF	13	IgG2	163	163	0	2
UC3	Inflamed	UC3INF3	3-49	4	CTREGVYCTGDNCQGHYFDYW	21	k	1-17	1	CLQYNSYPRTF	11	IgG1	138	138	0	3
UC3	Inflamed	UC3INF4	3-74	4	CARDPDYGGSLELDYW	16	l	2-14	3	CSSYTSSSVWVF	12	IgG2	181	181	0	4
UC3	Inflamed	UC3INF5	4-39	5	CARGITPW	8	k	3-15	1	CQQYNSWPRTF	11	IgG2	111	111	0	5
UC3	Inflamed	UC3INF6	3-23	4	CVKDRLEDFIWFGDGTGRLRYW	22	k	1-6	1	CLQDYSYPLTF	11	IgG1	124	124	0	6
UC3	Inflamed	UC3INF7	3-7	5	CVRQGLPAAGSRSGWFDPW	19	k	4-1	4	CQQYYTTPLTF	11	IgG1	73	72	1	7
UC3	Inflamed	UC3INF8	3-11	5	CARQIRGYASYSSPW	15	k	2-30	1	CMQGTHWPWTF	11	IgG2	69	68	1	8
UC3	Inflamed	UC3INF9	4-4	3	CAKCGSLRPFDIW	16	k	1-5	1	CQQYNGYSRTF	11	IgG1	58	58	0	9
UC3	Inflamed	UC3INF10	3-23	4	CAKDRYYGSGSLLGYW	16	k	2-30	4	CMQGTHWPLTF	11	IgG2	60	60	0	10
UC3	Inflamed	UC3INF11	4-39	3	CARHCQDTTIHHDDFIWGGHRSGYDAFHIW	30	k	3-11	4	CQQSRNWPVTF	11	IgG1	218	218	0	11
UC3	Inflamed	UC3INF12	4-30	6	CARQPPMWVGDLVETIEYDLDVW	23	k	3-11	1	CQQRSNLLPWTF	12	IgA1	190	189	1	12
UC3	Inflamed	UC3INF13	3-23	4	CARDHISSGWPTFDYW	16	k	1-5	3	CQQYNSNSYTF	11	IgG2	142	142	0	13
UC3	Inflamed	UC3INF14	2-5	5	CARWTLGASWFDPW	14	l	3-1	2	CQTWDNSTAVF	11	IgG1	137	137	0	14
UC3	Inflamed	UC3INF15	4-34	6	CARNYDFWSGYSYYYGLDVW	20	k	1-39	2	CQESYDTPRSTF	12	IgG3	124	124	0	15
UC3	Inflamed	UC3INF16	1-69	6	CARAPPRTNSYSQGAYSTTWYPPYDYYGMDVW	32	k	1-33	2	CQQYDNLPCSF	11	IgG1	117	117	0	16
UC3	Inflamed	UC3INF17	1-69	5	CATGAYGDNRFDPW	14	k	2-28	1	CMQTLQTPWTF	11	IgG1	112	112	0	17
UC3	Inflamed	UC3INF18	4-59	4	CARHPPGEMATDW	13	k	1-16	1	CQQYSNYPWTF	11	IgG2	109	109	0	18
UC3	Inflamed	UC3INF19	4-34	5	CARGLFSDFVVEVAATEWFDPW	22	k	3-15	5	CQQYNNWLITF	11	IgG1	95	95	0	19
																20
UC3	Non Inflamed	UC3NINF1	4-59	4	CARLRMGKSQRFDDW	15	k	3-20	2	CQRYGGSPHTCSF	13	IgA2	14	5	9	21
UC3	Non Inflamed	UC3NINF2	4-39	6	CARRYYDTYGYPNGMDVW	18	k	2D-28	3	CMQALQTPLTF	11	IgA2	9	1	8	22
UC3	Non Inflamed	UC3NINF3	4-39	4	CVKLTGWYSWAAYW	14	k	3-11	4	CQQRYNWLTF	10	IgA2	13	6	7	23
UC3	Non Inflamed	UC3NINF4	5-51	4	CAGRGSVDLAYW	12	k	1-5	3	CQQYNNFITF	10	IgA1	14	6	8	24
UC3	Non Inflamed	UC3NINF5	4-59	4	CARGAKPKELIVATTAYFDYW	21	l	3-1	2	CQAWDSSPSVVF	12	IgA1	1	0	1	25
UC3	Non Inflamed	UC3NINF6	2-70	3	CAREMRYCSPEGCYTNDAFDIW	22	k	1-5	1	CQHYSGYPPWTF	12	IgA2	8	3	5	26
UC3	Non Inflamed	UC3NINF7	4-34	5	CARGRWRSGTYYNAW	15	k	1-5	1	CQQYNDLCTF	10	IgA2	5	0	5	27
UC3	Non Inflamed	UC3NINF8	4-39	4	CARSNISPYSGSERRYLGDYW	21	k	1-16	5	CQQYNGYPITF	11	IgA2	14	8	6	28
																29
Subject	Inflamed/Non Inflamed	Ab Name	VH	JH	CDRH3	Length	k/l	Vk/l	Jk/l	CDRL3	Length	Isotype	# TOTAL	# INFLAMED	# LESS-INFLAMED	30
UC10	Inflamed	UC10INF1	5-51	4	CARQPGGFFYNREFDFW	17	l	8-61	2	CALYMSDANLIF	12	IgA2	116	40	76	31
UC10	Inflamed	UC10INF2	3-21	4	CVRTPDSGYDPWTFDHW	17	l	3-25	3	CQSVDITGPYALF	13	IgA1	95	46	49	32
UC10	Inflamed	UC10INF3	3-11	4	CATHSRGGYSPFDYW	15	k	3-15	2	CQQYDDWPPYTF	12	IgA1	265	77	188	33
UC10	Inflamed	UC10INF4	1-69	1	CGRNYDRSGSFGYLQRW	17	k	1-5	2	CQQYISYSYTF	11	IgG1	56	56	0	34
UC10	Inflamed	UC10INF5	2-5	4	CVRSGPTTGLDNW	13	l	1-44	3	CAAWDDSLNGPGVF	14	IgA2	32	31	1	35
UC10	Inflamed	UC10INF6	3-33	5	CARGQILDYGSNAVDPW	17	k	3-20	4	CQQYGSSPLTF	11	IgG1	40	36	4	36
UC10	Inflamed	UC10INF7	4-39	4	CARHFRTDDFSGLFHFW	17	l	2-14	2	CSSYVNGVRF	10	IgG1	30	22	8	37
UC10	Inflamed	UC10INF8	4-39	4	CVRSGRGSFFPFW	13	k	1-33	4	CQQSHTLPLSF	11	IgG1	23	22	1	38
UC10	Inflamed	UC10INF9	4-39	5	CARRSNWDSFPSNWFDPW	18	l	6-57	2	CQSFDNSNHIIF	12	IgA2	22	22	0	39
UC10	Inflamed	UC10INF10	1-69	6	CARSYYYDSGVSLDHHHYYGMDVW	24	k	2019-03-20	2	CQYYGSSPPTYTF	13	IgG1	19	19	0	40
UC10	Inflamed	UC10INF11	4-61	3	CARGSGWDLLGDAFDIW	17	l	2-14	2	CSSYSSYPSATIIF	14	IGA2	124	57	67	41
UC10	Inflamed	UC10INF13	4-38	4	CARHYGVLDFIGLFYSW	17	l	2-14	2	CSSYVRSVFF	10	IgG1	73	45	28	42
UC10	Inflamed	UC10INF14	2-70	4	CARGSSWSGSQYFEHW	16	k	3-20	2	CQKYGMSSYTF	11	IgG1	55	48	7	43
UC10	Inflamed	UC10INF15	4-30	2	CARGPAPIPALSYFDVW	17	l	1-40	2	CQSFDRWANAMVF	13	IgG1	47	45	2	44
																45
UC10	Non Inflamed	UC10 NINF1	1-69	4	CARSPTGPHYYFDYW	15	l	2-14	3	CSSYAISSTWVF	12	IgA2	316	0	316	46
UC10	Non Inflamed	UC10 NINF2	3-11	4	CATHSRGGYSPFDYW	15	k	3-15	2	CQQYDDWPPYTF	12	IgA1	265	77	188	47
UC10	Non Inflamed	UC10 NINF3	3-23	6	CAKGDKNGYYTGIRLDVW	18	k	1D-39	2	CQQSFGSLPGTF	12	IgG1	75	1	74	48
UC10	Non Inflamed	UC10 NINF4	4-39	6	CARVVYYGSGSPYHYMDVW	19	l	3-25	2	CQSGDDSVTFSNIVF	15	IgA2	51	0	51	49
UC10	Non Inflamed	UC10 NINF5	3-7	4	CARERSGYFFDFW	13	l	8-61	3	CMVYMTGGVWMF	12	IgG1	34	0	34	50
UC10	Non Inflamed	UC10 NINF6	1-69	4	CARSPPGGPRYYFDSW	16	l	2-14	3	CTSYAGSTFWVF	12	IgA2	31	0	31	51
UC10	Non Inflamed	UC10 NINF7	4-39	6	CATKRVPLRPGGADVW	16	k	1-5	1	CQQYESYPWTF	11	IgA1	42	0	42	52
UC10	Non Inflamed	UC10 NINF8	3-23	4	CAKMGRTVEGNPFDYW	16	k	1D-39	2	CQQSFTTPRGYTF	13	IgA2	39	0	39	53
UC10	Non Inflamed	UC10 NINF9	4-38	4	CARHGNTVTNFFFEYW	16	l	4-69	3	CQTWGTGNWVF	11	IgA2	57	16	41	54
																55
Subject	Inflamed/Non Inflamed	Ab Name	VH	JH	CDRH3	Length	k/l	Vk/l	Jk/l	CDRL3	Length	Isotype	# TOTAL	# INFLAMED	# LESS-INFLAMED	56
UC15	Inflamed	UC15INF1	3-23	4	CAITGTSPLSFDYW	14	k	1-16	5	CQQYNSYPITF	11	IgA1	62	61	1	57
UC15	Inflamed	UC15INF2	1-69	5	CASHNWSSWFDSW	13	k	3-15	1	CHHYDIWPPLTF	12	IgG1	58	58	0	58
UC15	Inflamed	UC15INF3	3-48	6	CAREQYYNSYYMDVW	15	k	1-9	5	CQHLNGYPITF	11	IgA1	86	26	60	59
UC15	Inflamed	UC15INF4	3-7	6	CARERWGHDGDYDYYYYGMDVW	22	k	1-5	2	CQHYNGYTF	9	IgA2	25	25	0	60
UC15	Inflamed	UC15INF5	1-3	6	CARAPRGDCSGTSCYTVFFYSYYMDVW	27	l	1-40	2	CQSYDNSLSGHVIF	14	IgG1	35	35	0	61
UC15	Inflamed	UC15INF6	3-33	4	CARDAIVGDPDYLDYW	16	k	3-20	5	CQQYGGSPLITF	12	IgA1	33	33	0	62
UC15	Inflamed	UC15INF7	3-73	6	CTRPGIQAADTPGYYYYYMDVW	22	l	2-23	2	CSYAGSSTYVVF	12	IgA2	19	19	0	63
UC15	Inflamed	UC15INF8	3-30	4	CAKDDGYGGSPLFDYW	16	k	1D-39	4	CQQSYIF	7	IgA2	46	46	0	64
UC15	Inflamed	UC15INF9	2019-01-03	4	CARGGEEYYFDYW	13	k	2019-03-20	2	CQQYGSSPPDTF	12	IgA2	24	24	0	65
UC15	Inflamed	UC15INF10	2019-03-21	3	CARGSLRVSGDPLGFDSLDIW	21	k	2D-28	2	CMQALQTPPTF	11	IgG1	16	16	0	66
UC15	Inflamed	UC15INF11	4-34	4	CARGGMKTMVRGDGSPYFFDHW	22	k	3-20	2	CQQYGFPYTF	10	IgG1	41	41	0	67
UC15	Inflamed	UC15INF12	3-33	6	CVRGGPRGFSHNYMELW	17	k	1-33	4	CLQYYYQPPTF	11	IgG1	40	40	0	68
																69
UC15	Non Inflamed	UC15LCNINF1	1-69	4	CARGRSIAISGVVTPFFFDKW	21	k	3-11	4	CQQRSNWLTF	10	IgA2	37	2	35	70
UC15	Non Inflamed	UC15LCNINF2	4-39	3	CARGRLYYYDSSNYYGGSFDIW	22	k	3-20	5	CQQYGGSPPVTF	12	IgA2	35	0	35	71
UC15	Non Inflamed	UC15LCNINF3	4-34	6	CARGPNRYCVGSNCRYMDVW	20	k	1-9	2	CQQLNSYPMYTF	12	IgA1	28	0	28	72
UC15	Non Inflamed	UC15LCNINF5	3-49	3	CIRTVRPLLRSFGNEAYDVW	20	k	1D-16	5	CQQYDTYPMTL	11	IgA2	33	0	33	73
UC15	Non Inflamed	UC15LCNINF6	2-70	5	CARSLAGGRRGWFDPW	16	k	3-15	2	CQQYNNWPPAYTF	13	IgA1	31	0	31	74
UC15	Non Inflamed	UC15LCNINF7	7-81	4	CARDADILTGYYPMHPFDYW	20	k	1-27	4	CQKYDGAPLTF	11	IgA2	13	0	13	75
UC15	Non Inflamed	UC15LCNINF8	3-20	6	CARDQITVYGVPGGIDVW	18	l	2-11	3	CFYVASYTWMF	11	IgA1	27	0	27	76
																77
UC15	Non Inflamed	UC15RCNINF1	3-23	6	CAKVLGGSSWSERYYGLDVW	20	k	2D-28	2	CMQALQTPHTF	11	IgA2	8	0	8	78
UC15	Non Inflamed	UC15RCNINF2	4-39	5	CAREVREFCTDAICKAGDSW	20	l	4-69	3	CQAWGTGTKRMF	12	IgA1	42	1	41	79
UC15	Non Inflamed	UC15RCNINF3	4-61	6	CARLTSHNDFWSAYYAFAMDVW	22	k	1D-39	2	CHQTYSIPETF	11	IgA2	9	0	9	80
UC15	Non Inflamed	UC15RCNINF4	1-18	3	CARDYYDESIDTFDIW	16	l	4-69	3	CQTWGPGFRVF	11	IgM	17	1	16	81
UC15	Non Inflamed	UC15RCNINF5	1-46	4	CARTYSADSSGYLGYW	16	k	3-11	4	CQQRSNWLSF	10	IgA2	5	0	5	82
UC15	Non Inflamed	UC15RCNINF6	4-4	4	CARDGGELGRSTYFDYW	17	k	2-28	3	CMHTLQTPFTF	11	IgA2	56	4	52	83
UC15	Non Inflamed	UC15RCNINF7	3-23	6	CAKILSTTQYYWYGLDVW	18	k	2-28	1	CIEALRTWTF	10	IgA2	41	6	35	84
																85
Subject	Inflamed/Non Inflamed	Ab Name	VH	JH	CDRH3	Length	k/l	Vk/l	Jk/l	CDRL3	Length	Isotype	# TOTAL	# INFLAMED	# LESS-INFLAMED	86
UC16	Inflamed	UC16INF1	4-39	4	CATPGIAVAGYYESW	15	k	3-20	1	CQQYRSSVWAF	11	IgA1	34	34	0	87
UC16	Inflamed	UC16INF2	4-39	3	CATNSVDMATIFYAFDNW	18	k	1D-39	1	CQQGYTMPWTF	11	IgG1	32	29	3	88
UC16	Inflamed	UC16INF3	3-20	4	CARVQTAMLKGSFDYW	16	k	4-1	3	CQQYYSSPFTF	11	IgG1	67	64	3	89
UC16	Inflamed	UC16INF4	1-3	4	CARGRRNNKGDIAVVLPVTLLDYW	24	k	2D-28	4	CMQALQTPLTF	11	IgG1	61	61	0	90
UC16	Inflamed	UC16INF5	1-69	6	CARATRGGNYYMDVW	15	l	6-57	3	CQSYDSMKQVF	11	IgA2	18	18	0	91
UC16	Inflamed	UC16INF6	4-61	5	CAGHPMYGEHCFDPW	15	k	1D-39	2	CQQSYSSPYTF	11	IgG1	1	1	0	92
UC16	Inflamed	UC16INF7	2-5	5	CVHIKGHDFANDFVWGNYPYGNSLDPW	27	k	1D-39	1	CQQSYNMPWTF	11	IgG1	13	13	0	93
UC16	Inflamed	UC16INF8	3-33	4	CARDDWGPSCSKTSCSHFGYW	21	l	1-44	1	CASWEDSLNALWVF	14	IgA2	14	14	0	94
UC16	Inflamed	UC16INF9	3-15	4	CTADPYSGSYYDYW	14	l	1-36	3	CATWDDSLNAWVF	13	IgG1	21	21	0	95
UC16	Inflamed	UC16INF10	3-20	4	CARVQTAMLKGSFDYW	16	k	4-1	3	CQQYYSSPFTF	11	IgG1	67	64	3	96
UC16	Inflamed	UC16INF11	3-11	5	CTRDLMSSGWFDPW	14	k	3-15	2	CQQYNNWPRNTF	12	IgG1	52	48	4	97
UC16	Inflamed	UC16INF12	4-31	5	CATLMVRGAFKWFDPW	16	k	3-20	5	CQQYDTSPPITF	12	IgG1	43	41	2	98
UC16	Inflamed	UC16INF13	4-34	6	CARGVYGSGTIDVW	14	l	1-51	2	CGTWDSSLSAVVF	13	IgG3	41	41	0	99
UC16	Inflamed	UC16INF14	4-39	3	CARHPLPTVVVEAAPRPGASDAFDIW	26	l	1-44	3	CAAWDDSLKGWVF	13	IgA1	39	38	1	100
UC16	Inflamed	UC16INF15	4-31	4	CARESVEMTTVGGFDYW	17	k	1-5	2	CQQYNSHPYTF	11	IgG1	39	36	3	101
UC16	Inflamed	UC16INF16	3-7	6	CARGAGMEDYYYYYYMDVW	19	l	3-9	3	CQVWDSSTGVF	11	IgA1	35	35	0	102
UC16	Inflamed	UC16INF17	3-48	4	CARDGMALLFDYW	13	k	3-11	5	CQQRINWPPGF	11	IgG1	35	33	2	103
UC16	Inflamed	UC16INF18	5-10	4	CARAMHYFDSSGSYW	15	k	1-5	1	CQQYNSYSWTF	11	IgG1	32	30	2	104
UC16	Inflamed	UC16INF19	1-69	6	CARDMVGDSGIFSYGLDTW	19	k	1-39	1	CQQSYNTTWTF	11	IgG1	31	29	2	105
																106
UC16	Inflamed	UC16TCNINF1	1-3	4	CARGRRNSKGDIGVVVAATLLDCW	24	k	2D-28	4	CMQALQTPLTF	11	IgG1	61	61	0	107
UC16	Inflamed	UC16TCNINF2	3-20	3	CAKDAYDTSSGINSAFDVW	19	l	1-47	3	CAAWDDSLSTPVF	13	IgA1	26	26	0	108
UC16	Inflamed	UC16TCNINF3	1-45	3	CAVMGVAAAGTGAFDIW	17	l	2-14	2	CSSYTINSTPVVF	13	IgA1	29	28	1	109
UC16	Inflamed	UC16TCNINF4	1-46	6	CARDVDTAFRYFYYYMDVW	19	l	1-44	3	CAAWDDSLNDAEVVF	15	IgA2	20	20	0	110
UC16	Inflamed	UC16TCNINF5	3-11	5	CARTGDLFWGYFDPW	15	k	1D-39	2	CQQTYSSPHTF	11	IgA2	31	31	0	111
UC16	Inflamed	UC16TCNINF6	4-59	6	CARSYYYGSGSPYRPYYYDYMVVW	27	l	3-25	2	CQSADSSGTYVVF	13	IgA2	20	19	1	112
UC16	Inflamed	UC16TCNINF7	3-48	4	CARDQYCGGDCYSKSGRAFDYW	22	l	2-23	3	CDSYAGGSTFRVF	13	IgA1	23	23	0	113
UC16	Inflamed	UC16TCNINF8	3-48	6	CAREAPRSGDLYSFYYYGMDVW	22	k	3-20	1	CQQYGSPTSAF	11	IgG1	32	32	0	114
UC16	Inflamed	UC16TCNINF9	4-31	5	CAREELRFSGGWFDPW	16	k	1-33	4	CQQYVALPRTF	11	IgA2	23	23	0	115
UC16	Inflamed	UC16TCNINF10	3-21	4	CARETYSDYYFDSW	14	l	3-10	3	CYSTHSSGNYRMF	13	IgA1	21	19	2	116
																117
UC16	Non Inflamed	UC16CECNINF1	4-59	4	CAKHVHHQWVASGLDFW	17	k	3-15	5	CQQYNNLITF	10	IgA2	27	0	27	118
UC16	Non Inflamed	UC16CECNINF2	3-30	4	CAKPGAILEWPHYFDYW	17	k	1-27	1	CQKYNSAPQTF	11	IgA2	17	0	17	119
UC16	Non Inflamed	UC16CECNINF3	6-1	6	CARDRAAAGHSGIDVW	16	l	1-47	1	CAAWDDTLSVHYVF	14	IgG1	17	0	17	120
UC16	Non Inflamed	UC16CECNINF4	4-31	5	CVRIAAALPQYKSFDLW	20	l	1-40	1	CQSYDSSLGSYVF	13	IgA2	16	2	14	121
UC16	Non Inflamed	UC16CECNINF5	3-15	6	CTRDIQFITVSGVVTGYYMKVW	22	l	3-1	2	CQAWDSTTVVF	11	IgA2	12	0	12	122
UC16	Non Inflamed	UC16CECNINF6	3-23	4	CVKTPQLWMKNYFESW	16	k	1-5	2	CQQYHSYPYTF	11	IgA2	15	0	15	123
UC16	Non Inflamed	UC16CECNINF7	3-74	3	CAREFYGNDAFDIW	14	l	3-25	2	CQSADSSGSYSQVVF	15	IgG1	16	4	12	124
UC16	Non Inflamed	UC16CECNINF8	4-61	4	CVRQSVVDPANYYFDYW	17	l	3-19	2	CGSRDSRGTGF	11	IgA2	12	0	12	125
UC16	Non Inflamed	UC16CECNINF9	1-3	5	CARERSNCWGDSCFGFDPW	19	k	1-9	3	CQQLNTYPFTF	11	IgA2	10	0	10	126
UC16	Non Inflamed	UC16CECNINF10	3-30	4	CAKNRWSDGSGSLVDDW	17	k	4-1	2	CQQYYSAPYTF	11	IgA2	11	1	10	127
UC16	Non Inflamed	UC16CECNINF11	2-5	5	CAHRRRMEWFGTGDWFDPW	19	k	3-20	2	CQQYGSSPTF	10	IgG1	36	24	12	128
																129
Subject	Inflamed/Non Inflamed	Ab Name	VH	JH	CDRH3	Length	k/l	Vk/l	Jk/l	CDRL3	Length	Isotype	# TOTAL	# INFLAMED	# LESS-INFLAMED	130
UC18	Inflamed	UC18SIGINF1	3-23	4	CERRYCSGATCTHPDYW	17	k	1-27	1	CQKYDRSPWTL	11	IGG2	97	97	0	131
UC18	Inflamed	UC18SIGINF2	1-69	4	CARDRYADNGDNYYESVYW	19	k	3-20	4	CQRYGSSLTF	10	IGG2	73	71	2	132
UC18	Inflamed	UC18SIGINF3	4-4	4	CARHGIPYFLDYW	13	l	2-23	1	CCSNAGSSVYYVF	13	IgA2	108	95	13	133
UC18	Inflamed	UC18SIGINF4	5-51	1	CARSGEDGYNLKYVTKYFQHW	21	k	4-1	1	CQHYYISPWTF	11	IgG2	68	64	4	134
UC18	Inflamed	UC18SIGINF5	4-39	4	CARRRIVGSTKFGFDYW	17	k	2-28	4	CMHALEIPLTF	11	IgA2	116	84	32	135
UC18	Inflamed	UC18SIGINF6	3-73	4	CYGSRDYHFYW	11	k	4-1	2	CQQYYSTPYSF	11	IgG2	86	81	5	136
UC18	Inflamed	UC18SIGINF7	3-15	4	CATDDLYGKTPYNFDCFDYW	20	k	3-15	1	CQQYDNWPRTF	11	IGG2	36	35	1	137
UC18	Inflamed	UC18SIGINF8	4-39	4	CARGTKSGTKRIDYW	15	l	2-14	2	CSSHTSSITVVF	12	IgA1	68	46	22	138
UC18	Inflamed	UC18SIGINF9	4-4	2	CARDRGDSAEKYFDLW	16	k	2-28	1	CMQALQSPRTF	11	IGG2	59	48	11	139
																140
UC18	Inflamed	UC18TCINF2	1-3	4	CARGEVSDFCSASHCFYFAYW	21	k	4-1	5	CQQYYSTLSNTF	12	IgG2	61	61	0	141
UC18	Inflamed	UC18TCINF3	3-11	4	CARVGQFDYW	10	k	2-30	2	CVQGTHWPFTF	11	IgA2	89	77	12	142
UC18	Inflamed	UC18TCINF4	1-2	4	CLRGGEILATVKGSLFDYW	19	k	3-20	4	CQQYVFSPYTF	11	IgA2	91	74	17	143
UC18	Inflamed	UC18TCINF5	3-30	4	CAKEFKRDGPRW	12	k	4-1	4	CQQYYATPLTF	11	IgA2	76	56	20	144
UC18	Inflamed	UC18TCINF6	3-30	3	CAKQPGERREYSYGTRAFDIW	21	k	2-28	4	CMQALQTPPTF	11	IgA2	63	50	13	145
UC18	Inflamed	UC18TCINF7	6-1	4	CARGGRLDPFDYW	13	k	2-24	1	CMQATHFPWTF	11	IgG2	55	53	2	146
																147
UC18	Non Inflamed	UC18CECNINF1	3-7	4	CATRGQAPANW	11	k	1-16	1	CQQSHTHPRTF	11	IgA2	123	31	92	148
UC18	Non Inflamed	UC18CECNINF2	4-61	6	CARDPRRLGSCSSTGCPYRMDVW	23	k	2-28	1	CMQALQTRTF	10	IgA2	57	10	47	149
UC18	Non Inflamed	UC18CECNINF4	1-3	4	CARLWFRDIYQPDGDAYW	18	k	3-15	2	CQQYNSWYSF	10	IgA2	36	7	29	150
UC18	Non Inflamed	UC18CECNINF5	1-2	4	CVRGGYRMATIKGSIFDYW	19	k	3-20	4	CQQYGSSPRTF	11	IgA2	61	34	27	151
UC18	Non Inflamed	UC18CECNINF6	3-23	4	CAKDRIPDGIWDIDYW	16	k	2-28	4	CMQTLQTPLSF	11	IgA1	53	26	27	152
UC18	Non Inflamed	UC18CECNINF7	5-10	4	CATIVELYDRNGYRGDYW	18	k	3-11	1	CQQRSNWPWTF	11	IGA1	43	17	26	153
																154
Subject	Inflamed/Non Inflamed	Ab Name	VH	JH	CDRH3	Length	k/l	Vk/l	Jk/l	CDRL3	Length	Isotype				155
HC1	Non Inflamed	HC1NINF1	3-30	6	CAKDLSDSQSEYHYGMDVW	19	l	2-14	1	CTSFTTTSAPFVF	13	IgA2				156
HC1	Non Inflamed	HC1NINF2	4-39	4	CARLKEELGNYFDSW	15	k	3-20	2	CQLYDSF	7	IgA2				157
HC1	Non Inflamed	HC1NINF3	4-61	6	CVRDFLYWSMDLRKYGMDVW	20	k	2-24	1	CMQETQFPWTF	11	IgA1				158
HC1	Non Inflamed	HC1NINF4	3-23	4	CAKDDWDCSTTDCYGGIDSW	20	k	1D-39	2	CQQTFTSPHFTF	15	IgA2				159
HC1	Non Inflamed	HC1NINF5	3-33	4	CARDLDVGKYFDYW	14	k	3-20	1	CQQYGDSRTF	10	IgA2				160
HC1	Non Inflamed	HC1NINF6	4-39	4	CARLVHELGNYFDSW	15	k	3-20	2	CQLYDTF	7	IgA2				161
HC1	Non Inflamed	HC1NINF7	1-69	1	CARGTGTRLATVTIESFQHW	20	k	1-33	4	CQQFATLPLSF	11	IgA2				162
HC1	Non Inflamed	HC1NINF8	3-15	4	CTIDRQMDGCSAGSCQFAFW	20	k	4-1	1	CQQYHSPPRTF	11	IgA2				163
																164
Subject	Inflamed/Non Inflamed	Ab Name	VH	JH	CDRH3	Length	k/l	Vk/l	Jk/l	CDRL3	Length	Isotype				165
HC2	Non Inflamed	HC2NINF1	3-7	4	CARHGDYVDKW	11	k	3-15	2	CQQYTGWPPYTF	12	IgA1				166
HC2	Non Inflamed	HC2NINF2	4-4	4	CARLPLAPTELHW	13	l	1-40	2	CQSFDSGLSARVF	13	IgA2				167
HC2	Non Inflamed	HC2NINF3	4-61	4	CARVAGHTSTWLDNW	15	k	1D-39	1	CLQTYTTSWTF	11	IgA2				168
HC2	Non Inflamed	HC2NINF4	1-2	4	CARDLLSAGAREFDYW	16	l	6-57	2	CQSHDIDNRPYIVF	14	IgA2				169
HC2	Non Inflamed	HC2NINF5	3-23	3	CVKDAEFYYDNSGSPGSALKIW	22	k	3-15	2	CQQYNNWPFYTF	12	IgA2				170
HC2	Non Inflamed	HC2NINF6	4-59	4	CGYSTSWDLGIGFDYG	16	k	1D-39	4	CQQTYFTEVTF	11	IgA2				171
HC2	Non Inflamed	HC2NINF7	4-31	4	CARVAGHTYNWLDYW	15	k	1D-39	1	CLQTYHTTWTF	11	IgA2				172
