## Supplementary Table 5 for "Remodeling of human colon plasma cell repertoire in ulcerative colitis"

### Sheet: mAb Mixes Table
		Antibody	Mix		Antibody	Mix		Mix Content		Mix Name	# of mAbs
		UC3INF1	1		UC3INF2	9		non-VH3/inflamed		1	15
		UC3INF11	1		UC3INF5	9		non-VH3/non-inflamed		2	15
		UC3INF14	1		UC3INF9	9		non-VH3/healthy control		3	8
		UC3INF19	1		UC3INF12	9		VH3/inflamed		4	8
		UC10INF4	1		UC3INF15	9		VH3/non-inflamed		5	8
		UC10INF9	1		UC3INF16	9		VH3/healty control		6	7
		UC15INF5	1		UC3INF17	9		K. pneumoniae Reactive mAbs		7	8
		UC15INF11	1		UC10INF1	9		Polyreactive mAbs		8	6
		UC16INF1	1		UC10INF5	9		UC(3/10)/Inflamed		9	19
		UC16INF5	1		UC10INF8	9		UC(3/10/15/16)/Non-inflamed		10	14
		UC16INF13	1		UC10INF11	9		UC(10/15)/Inflamed		11	19
		UC16TCNINF1	1		UC10INF13	9		UC(16/18)/Non-inflamed		12	14
		UC16TCNINF4	1		UC10INF14	9		UC(16/18)/Inflamed		13	11
		UC16TCNINF9	1		UC10INF15	9
		UC18TCINF2	1		UC3INF3	9
		UC3NINF5	2		UC3INF7	9
		UC3NINF7	2		UC3INF8	9
		UC10NINF1	2		UC3INF10	9
		UC10NINF4	2		UC3INF18	9
		UC10NINF6	2		UC3NINF1	10
		UC10NINF7	2		UC3NINF2	10
		UC15LCNINF2	2		UC3NINF3	10
		UC15LCNINF3	2		UC3NINF4	10
		UC15LCNINF6	2		UC3NINF6	10
		UC15LCNINF7	2		UC3NINF8	10
		UC15RCNINF3	2		UC10NINF9	10
		UC15RCNINF5	2		UC15LCNINF1	10
		UC16CECNINF1	2		UC15RCNINF2	10
		UC16CECNINF3	2		UC15RCNINF4	10
		UC16CECNINF9	2		UC15RCNINF6	10
		HC1NINF2	3		UC10NINF2	10
		HC1NINF3	3		UC10NINF3	10
		HC1NINF6	3		UC15RCNINF7	10
		HC2NINF2	3		UC16INF2	11
		HC2NINF3	3		UC16INF4	11
		HC2NINF4	3		UC16INF6	11
		HC2NINF6	3		UC16INF7	11
		HC2NINF7	3		UC16INF12	11
		UC3INF4	4		UC16INF14	11
		UC3INF13	4		UC16INF15	11
		UC15INF6	4		UC16INF18	11
		UC15INF8	4		UC10INF2	11
		UC16INF9	4		UC10INF3	11
		UC16INF16	4		UC10INF6	11
		UC16TCNINF8	4		UC15INF1	11
		UC18SIGINF7	4		UC15INF2	11
		UC10NINF5	`````		UC15INF3	11
		UC15LCNINF5	5		UC15INF4	11
		UC15LCNINF8	5		UC15INF7	11
		UC15RCNINF1	5		UC15INF9	11
		UC16CECNINF2	5		UC15INF10	11
		UC16CECNINF5	5		UC15INF12	11
		UC16CECNINF6	5		UC16CECNINF4	12
		UC16CECNINF8	5		UC16CECNINF11	12
		HC1NINF1	6		UC16TCNINF6	12
		HC1NINF4	6		UC18CECNINF2	12
		HC1NINF5	6		UC18CECNINF4	12
		HC1NINF7	6		UC18CECNINF7	12
		HC1NINF8	6		UC16CECNINF7	12
		HC2NINF1	6		UC16CECNINF10	12
		HC2NINF5	6		UC16TCNINF2	12
		UC18CECNINF5	7		UC16TCNINF5	12
		UC18SIGINF4	7		UC16TCNINF7	12
		UC18SIGINF5	7		UC16TCNINF10	12
		UC18SIGINF8	7		UC18CECNINF1	12
		UC18SIGINF9	7		UC18CECNINF6	12
		UC18TCINF4	7		UC18SIGINF2	13
		UC18SIGINF1	7		UC18SIGINF3	13
		UC18TCINF5	7		UC18TCINF7	13
		UC10INF7	8		UC16INF3	13
		UC10INF10	8		UC16INF8	13
		UC16INF19	8		UC16INF10	13
		UC16TCNINF3	8		UC16INF11	13
		UC3INF6	8		UC16INF17	13
		UC10NINF8	8		UC18SIGINF6	13
					UC18TCINF3	13
					UC18TCINF6	13
