## Supplementary Table 6 for "Remodeling of human colon plasma cell repertoire in ulcerative colitis"

### Sheet: Sheet1
14-2Fla	Lachnospiraceae 14-2 Flagellin
3_1_57Fla	Lachnospiraceae 3_1_57FAA Flagellin
A4Fla2	Lachnospiraceae A4 Flagellin 2
A4Fla3	Lachnospiraceae A4 Flagellin 2
AgF1	Agathobacter rectalis Flagellin 1
CBir1	CBir1 Flagellin
CBir11	CBir11 Flagellin
CBir14	glyceraldehyde 3-phosphate dehydrogenase Lactobacillus
CBir19	recombinant protein from serologic expression cloning, probable ABC transporter
CBir45	recombinant protein from serologic expression cloning, probable glycosyl hydrolase
CBir66	CBir66 Flagellin
CBir8	Elongation factor Tu Bacteroides fragilis
ER20	recombinant Sal A Enterobacter faecalis
FlaX	FlaX Flagellin
OmpC	E coli OmpC
P3	heat shock protein Bacteroides
RfaeF1	Roseburia faecis Flagellin 1
riB10	unknown protein random protein
riB2	unknown protein random protein
riB20	unknown protein random protein
RintF1	Roseburia intestinalis Flagellin 1
RinuF5	Roseburia inulinivorans Flagellin 5
SalFliC	Salmonella dublin FliC Flagellin
tetC	tetus toxin fragement C
UNCFliC	E coli UNC FliC Flagellin
1-3	Oscillospiraceae 1-3 extract
28-4B	Lachnospiraceae 28-4 10kDa glycoprotein / carbohydrate
28-4EPS	Lachnospiraceae 28-4 Extracellular polysaccharide
Alist	Alistipes putredinis ATCC 29800 extract
Bcacc	Bacteroides caccae extract
Bcocc	Blautia coccoides ATCC 29236 extract
BfragN	Bacteroides fragilis NTBF extract
Bifad	Bifidobacterium adolescentis ATCC 15703 extract
Bthtex	Bacteroides thetaiotaomicron extract
Citrobacter	Citrobacter amalonaticus ATCC 25405 extract
Eclw	Enterobacter cloacae Weaver extract
Efacex	Enterococcus faecalis ATCC 29200 extract
Fnuc	Fusobacterium nucleatum extract
G3ex	Anaerotruncus G3 extract
Kpnuex	Klebsiella pnum extract
LF82	E coli LF82 FliC Flagellin
Pbiv	Prevotella bivia extract
Pcopri	Prevotella copri extract
Pging	Porphyromonas gingivalis extract
Pinter	Prevotella intermedia extract
PorOm	Prevotella oralis outer membrane prep
Ppall	Prevotella pallens extract
Rik	Rikenella microfusus extract
Smut	Streptococcus mutans extract
Spyo	Streptococcus pyogenes extract
